# CVD-associated SNPs with regulatory potential drive pathologic non-coding RNA expression

**DOI:** 10.1101/2023.02.12.528184

**Authors:** Chaonan Zhu, Nina Baumgarten, Meiqian Wu, Yue Wang, Arka Provo Das, Jaskiran Kaur, Fatemeh Behjati Ardakani, Thanh Thuy Duong, Minh Duc Pham, Maria Duda, Stefanie Dimmeler, Ting Yuan, Marcel H. Schulz, Jaya Krishnan

## Abstract

**Background:** Cardiovascular diseases (CVDs) are the leading cause of death worldwide. Genome-wide association studies (GWAS) have identified many single nucleotide polymorphisms (SNPs) appearing in non-coding genomic regions in CVDs. The SNPs may alter gene expression by modifying transcription factor (TF) binding sites and lead to functional consequences in cardiovascular traits or diseases. To understand the underlying molecular mechanisms, it is crucial to identify which variations are involved and how they affect TF binding.

**Methods:** The SNEEP (SNP exploration and analysis using epigenomics data) pipeline was used to identify regulatory SNPs, which alter the binding behavior of TFs and link GWAS SNPs to their potential target genes for six CVDs. The human induced pluripotent stem cells derived cardiomyocytes (hiPSC-CMs), monoculture cardiac organoids (MCOs) and self-organized cardiac organoids (SCOs) were used in the study. Gene expression, cardiomyocyte size and cardiac contractility were assessed.

**Results:** By using our integrative computational pipeline, we identified 1905 regulatory SNPs in CVD GWAS data. These were associated with hundreds of genes, half of them non-coding RNAs (ncRNAs), suggesting novel CVD genes. We experimentally tested 40 CVD-associated non-coding RNAs, among them RP11-98F14.11, RPL23AP92, IGBP1P1, and CTD-2383I20.1, which were upregulated in hiPSC-CMs, MCOs and SCOs under hypoxic conditions. Further experiments showed that IGBP1P1 depletion rescued expression of hypertrophic marker genes, reduced hypoxia-induced cardiomyocyte size and improved hypoxia-reduced cardiac contractility in hiPSC-CMs and MCOs.

**Conclusions:** IGBP1P1 is a novel ncRNA with key regulatory functions in modulating cardiomyocyte size and cardiac function in our disease models. Our data suggest ncRNA IGBP1P1 as a potential therapeutic target to improve cardiac function in CVDs.
