## Supplementary tables S1-S7 for "CVD-associated SNPs with regulatory potential drive pathologic non-coding RNA expression": Table S4_testedNonCodingRNAs.xlsx

### Sheet: tested genes
blue marked are the tested non-coding genes
HumanDisease	GeneId	GeneName	geneType
AorticStenosis	ENSG00000232978	RP11-146N23.4	lncRNA
AorticStenosis	ENSG00000273226	RP11-513M16.8	lncRNA
CAD	ENSG00000274220	RP11-77K12.9	lncRNA
CAD	ENSG00000233471	KRT18P62	processed_pseudogene
CAD	ENSG00000246889	AP000487.5	lncRNA
CAD	ENSG00000259999	RP11-252K23.1	lncRNA
CAD&MyocardialInfarction	ENSG00000233579	KRT8P15	processed_pseudogene
CAD	ENSG00000250474	WBP1LP2	processed_pseudogene
CAD	ENSG00000178803	ADORA2A-AS1	lncRNA
CAD	ENSG00000201151	SNORD56	snoRNA
CAD	ENSG00000244691	RPL10AP1	processed_pseudogene
CAD	ENSG00000248278	SUMO2P17	transcribed_processed_pseudogene
CAD	ENSG00000258978	HIF1AP1	processed_pseudogene
CAD	ENSG00000128262	POM121L9P	transcribed_unprocessed_pseudogene
CAD	ENSG00000262583	RP11-77K12.5	transcribed_unprocessed_pseudogene
CardiacArrythmia	ENSG00000250899	RP11-253E3.3	lncRNA
CardiacArrythmia	ENSG00000271146	RP11-479F13.1	processed_pseudogene
CardiacArrythmia	ENSG00000252072	RNA5SP320	rRNA_pseudogene
CardiacArrythmia	ENSG00000269125	RP11-98F14.11	lncRNA
CardiacArrythmia	ENSG00000270723	RPL23AP92	processed_pseudogene
CardiacArrythmia	ENSG00000274415	RP11-433J22.2	lncRNA
CardiacArrythmia	ENSG00000283828	RP11-98F14.12	lncRNA
CardiacArrythmia	ENSG00000238228	OR7E7P	unprocessed_pseudogene
Cardiomyopathy	ENSG00000226677	IGBP1P1	processed_pseudogene
Cardiomyopathy	ENSG00000274281	RP11-326N17.2	lncRNA
Cardiomyopathy	ENSG00000223534	HLA-DQB1-AS1	lncRNA
Cardiomyopathy	ENSG00000227409	ZMYM4-AS1	lncRNA
Cardiomyopathy	ENSG00000229391	HLA-DRB6	transcribed_unprocessed_pseudogene
Cardiomyopathy	ENSG00000252042	Y RNA	misc_RNA
Cardiomyopathy	ENSG00000259345	RP11-624L4.1	lncRNA
Cardiomyopathy	ENSG00000263786	RP11-649A18.4	lncRNA
Cardiomyopathy	ENSG00000275293	Metazoa SRP	misc_RNA
Cardiomyopathy	ENSG00000272954	KB-1440D3.13	lncRNA
myocardialInfarction	ENSG00000249994	CTD-2383I20.1	lncRNA
myocardialInfarction	ENSG00000225124	RPL23AP36	processed_pseudogene
myocardialInfarction	ENSG00000272750	RP11-378J18.8	lncRNA
myocardialInfarction	ENSG00000229116	RP11-20J15.3	lncRNA
myocardialInfarction	ENSG00000265215	MIR4269	miRNA
myocardialInfarction	ENSG00000266936	CTC-215O4.4	lncRNA
myocardialIschemia	ENSG00000270001	RP11-218C14.8	lncRNA

### Sheet: # SNPs and genes
GWAS	lead SNPs	proxy SNPs	uniq lead and proxy SNPs	# regulatory SNPs	#associated genes	#associated non-coding genes	# tested non-coding genes	# KNN neighbour genes per associated non-coding gene	#protein coding neighbour genes	# genes in DisGeNet
aortic stenosis	32	436	440	30	20	8	2	10	71	58
cardiac arrhythmia	432	6578	6709	491	358	162	8	10	1143	870
cardiomyopathy	254	2500	2637	314	221	113	10	10	737	558
myocradial infarction	93	1146	1204	95	56	26	7	10	199	158
myocardial ischemia	42	242	277	21	14	9	1	10	80	73
CAD	771	10570	10820	954	652	298	13	10	2028	1406
